# Mining single-cell transcriptomic data reveals distinct T-cell population in pediatric B-ALL and AML at diagnosis

**DOI:** 10.64898/2026.01.09.698676

**Authors:** Liqing Tian, Stephen Gottschalk

## Abstract

Immunotherapy represents a promising strategy to improve outcomes in pediatric leukemia; however, its efficacy remains considerably lower in acute myeloid leukemia (AML) compared with B-cell acute lymphoblastic leukemia (B-ALL). To characterize T-cell subsets in AML and B-ALL at diagnosis, we took advantage of existing data sets and performed an integrated single-cell RNA sequencing (scRNA-seq) analysis of T cells present in the bone marrow of pediatric patients with B-ALL (n=89) and AML (n=26), and healthy donors (n=9). In total, 47,610 T cells were analyzed, revealing 17 transcriptionally distinct subsets. Comparative analysis identified T-cell subsets distinguishing B-ALL from AML, such as proliferative, naïve CD4, and progenitor exhausted, and naïve or resting CD4 regulatory T cells. We identified a rare T-cell subset expressing hemoglobin genes, which was enriched in B-ALL and characterized by upregulation of heme metabolism and chronic hypoxia-associated pathways, and its abundance was associated with better outcomes. Collectively, our findings delineate the transcriptional and functional heterogeneity of T cells in pediatric B-ALL and AML and provide insights that may inform future T-cell-based immunotherapeutic strategies.
