## Supplemental Tables for "Mining single-cell transcriptomic data reveals distinct T-cell population in pediatric B-ALL and AML at diagnosis"

### Sheet: Supplemental Table1
Supplemental Table 1. scRNA-seq data resource in discovery cohort.
Resource	Sample	diagnosis	disease_timing	age	sex	tissue_location	risk_group
SCPCP000008	SCPCS000212	B-cell acute lymphoblastic leukemia	Initial diagnosis	2.81	M	Bone marrow	Childhood high risk
SCPCP000008	SCPCS000213	B-cell acute lymphoblastic leukemia	Initial diagnosis	11.57	F	Bone marrow	Childhood high risk
SCPCP000008	SCPCS000214	B-cell acute lymphoblastic leukemia	Initial diagnosis	11.19	F	Bone marrow	Childhood high risk
SCPCP000008	SCPCS000215	B-cell acute lymphoblastic leukemia	Initial diagnosis	17.72	M	Bone marrow	Adolescents and young adults
SCPCP000008	SCPCS000301	B-cell acute lymphoblastic leukemia	Initial diagnosis	4.22	M	Bone marrow	Childhood standard risk
SCPCP000008	SCPCS000302	B-cell acute lymphoblastic leukemia	Initial diagnosis	9.78	M	Bone marrow	Childhood standard risk
SCPCP000008	SCPCS000303	B-cell acute lymphoblastic leukemia	Initial diagnosis	10.04	F	Bone marrow	Childhood high risk
SCPCP000008	SCPCS000304	B-cell acute lymphoblastic leukemia	Initial diagnosis	14.33	M	Bone marrow	Childhood high risk
SCPCP000008	SCPCS000305	B-cell acute lymphoblastic leukemia	Initial diagnosis	8.48	M	Bone marrow	Childhood high risk
SCPCP000008	SCPCS000306	B-cell acute lymphoblastic leukemia	Initial diagnosis	7.896	F	Bone marrow	Childhood standard risk
SCPCP000008	SCPCS000307	B-cell acute lymphoblastic leukemia	Initial diagnosis	8.26	M	Bone marrow	Childhood standard risk
SCPCP000008	SCPCS000309	B-cell acute lymphoblastic leukemia	Initial diagnosis	7.34	M	Peripheral blood	Childhood high risk
SCPCP000008	SCPCS000311	B-cell acute lymphoblastic leukemia	Initial diagnosis	11.49	F	Bone marrow	Childhood high risk
SCPCP000008	SCPCS000312	B-cell acute lymphoblastic leukemia	Initial diagnosis	16.3	F	Bone marrow	NA
SCPCP000008	SCPCS000313	B-cell acute lymphoblastic leukemia	Initial diagnosis	2.62	M	Bone marrow	NA
SCPCP000008	SCPCS000314	B-cell acute lymphoblastic leukemia	Initial diagnosis	18.81	F	Bone marrow	NA
SCPCP000008	SCPCS000315	B-cell acute lymphoblastic leukemia	Initial diagnosis	17.34	M	Bone marrow	NA
SCPCP000008	SCPCS000316	B-cell acute lymphoblastic leukemia	Initial diagnosis	9.35	M	Bone marrow	NA
SCPCP000008	SCPCS000317	B-cell acute lymphoblastic leukemia	Initial diagnosis	13.03	F	Bone marrow	NA
SCPCP000008	SCPCS000318	B-cell acute lymphoblastic leukemia	Initial diagnosis	1.65	F	Bone marrow	NA
SCPCP000008	SCPCS000319	B-cell acute lymphoblastic leukemia	Initial diagnosis	3.09	M	Bone marrow	NA
SCPCP000008	SCPCS000320	B-cell acute lymphoblastic leukemia	Initial diagnosis	6.98	M	Bone marrow	NA
SCPCP000008	SCPCS000321	B-cell acute lymphoblastic leukemia	Initial diagnosis	6.55	M	Bone marrow	NA
SCPCP000008	SCPCS000322	B-cell acute lymphoblastic leukemia	Initial diagnosis	13.53	M	Bone marrow	NA
SCPCP000008	SCPCS000323	B-cell acute lymphoblastic leukemia	Initial diagnosis	3.29	M	Bone marrow	Childhood high risk
SCPCP000008	SCPCS000324	B-cell acute lymphoblastic leukemia	Initial diagnosis	2.62	M	Bone marrow	Childhood high risk
SCPCP000008	SCPCS000325	B-cell acute lymphoblastic leukemia	Initial diagnosis	2.66	M	Bone marrow	Childhood high risk
SCPCP000008	SCPCS000326	B-cell acute lymphoblastic leukemia	Initial diagnosis	11.95	M	Bone marrow	Childhood high risk
SCPCP000008	SCPCS000327	B-cell acute lymphoblastic leukemia	Initial diagnosis	14.98	F	Bone marrow	Childhood high risk
SCPCP000008	SCPCS000328	B-cell acute lymphoblastic leukemia	Initial diagnosis	11.58	M	Bone marrow	Childhood high risk
SCPCP000008	SCPCS000329	B-cell acute lymphoblastic leukemia	Initial diagnosis	4.02	M	Bone marrow	Childhood high risk
SCPCP000008	SCPCS000330	B-cell acute lymphoblastic leukemia	Initial diagnosis	13.1	F	Bone marrow	Childhood high risk
SCPCP000008	SCPCS000331	B-cell acute lymphoblastic leukemia	Initial diagnosis	1.3	M	Bone marrow	Childhood standard risk
SCPCP000008	SCPCS000332	B-cell acute lymphoblastic leukemia	Initial diagnosis	6.7	F	Bone marrow	Childhood high risk
SCPCP000008	SCPCS000333	B-cell acute lymphoblastic leukemia	Initial diagnosis	3.2	M	Bone marrow	Childhood high risk
SCPCP000008	SCPCS000334	B-cell acute lymphoblastic leukemia	Initial diagnosis	13.2	M	Bone marrow	Childhood high risk
SCPCP000008	SCPCS000335	B-cell acute lymphoblastic leukemia	Initial diagnosis	2.7	F	Bone marrow	Childhood standard risk
SCPCP000008	SCPCS000336	B-cell acute lymphoblastic leukemia	Initial diagnosis	9.4	M	Bone marrow	Childhood standard risk
SCPCP000008	SCPCS000337	B-cell acute lymphoblastic leukemia	Initial diagnosis	4.9	F	Bone marrow	Childhood standard risk
SCPCP000008	SCPCS000338	B-cell acute lymphoblastic leukemia	Initial diagnosis	8.6	F	Bone marrow	Childhood standard risk
SCPCP000008	SCPCS000339	B-cell acute lymphoblastic leukemia	Initial diagnosis	6.2	M	Bone marrow	Childhood standard risk
SCPCP000008	SCPCS000340	B-cell acute lymphoblastic leukemia	Initial diagnosis	8.95	F	Bone marrow	Childhood standard risk
SCPCP000008	SCPCS000341	B-cell acute lymphoblastic leukemia	Initial diagnosis	7.6	F	Bone marrow	NA
SCPCP000008	SCPCS000342	B-cell acute lymphoblastic leukemia	Initial diagnosis	1.64	M	Bone marrow	NA
SCPCP000008	SCPCS000343	B-cell acute lymphoblastic leukemia	Initial diagnosis	16.89	F	Bone marrow	NA
SCPCP000008	SCPCS000344	B-cell acute lymphoblastic leukemia	Initial diagnosis	2.45	F	Bone marrow	NA
SCPCP000008	SCPCS000345	B-cell acute lymphoblastic leukemia	Initial diagnosis	13.74	M	Bone marrow	NA
SCPCP000008	SCPCS000346	B-cell acute lymphoblastic leukemia	Initial diagnosis	6.4	M	Bone marrow	Childhood standard risk
SCPCP000008	SCPCS000347	B-cell acute lymphoblastic leukemia	Initial diagnosis	5.9	M	Peripheral blood	Childhood high risk
SCPCP000008	SCPCS000348	B-cell acute lymphoblastic leukemia	Initial diagnosis	11.9	F	Bone marrow	Childhood high risk
SCPCP000008	SCPCS000349	B-cell acute lymphoblastic leukemia	Initial diagnosis	14.68	M	Bone marrow	Childhood high risk
SCPCP000008	SCPCS000350	B-cell acute lymphoblastic leukemia	Initial diagnosis	5.08	M	Bone marrow	Childhood standard risk
SCPCP000008	SCPCS000351	B-cell acute lymphoblastic leukemia	Recurrence	14.86	F	Bone marrow	Childhood high risk
SCPCP000008	SCPCS000352	B-cell acute lymphoblastic leukemia	Initial diagnosis	12.88	F	Bone marrow	Childhood high risk
SCPCP000008	SCPCS000353	B-cell acute lymphoblastic leukemia	Initial diagnosis	4.63	M	Bone marrow	Childhood standard risk
SCPCP000008	SCPCS000354	B-cell acute lymphoblastic leukemia	Initial diagnosis	6.5	M	Bone marrow	Childhood standard risk
SCPCP000008	SCPCS000355	B-cell acute lymphoblastic leukemia	Initial diagnosis	0.92	F	Peripheral blood	NA
SCPCP000008	SCPCS000356	B-cell acute lymphoblastic leukemia	Initial diagnosis	4.15	F	Bone marrow	NA
SCPCP000008	SCPCS000357	B-cell acute lymphoblastic leukemia	Initial diagnosis	3.27	M	Bone marrow	Childhood standard risk
SCPCP000008	SCPCS000358	B-cell acute lymphoblastic leukemia	Initial diagnosis	8	F	Bone marrow	Childhood high risk
SCPCP000008	SCPCS000359	B-cell acute lymphoblastic leukemia	Initial diagnosis	2.01	M	Bone marrow	NA
SCPCP000008	SCPCS000360	B-cell acute lymphoblastic leukemia	Initial diagnosis	5.64	F	Bone marrow	Childhood standard risk
SCPCP000008	SCPCS000361	B-cell acute lymphoblastic leukemia	Initial diagnosis	0.58	M	Bone marrow	NA
SCPCP000008	SCPCS000362	B-cell acute lymphoblastic leukemia	Initial diagnosis	2.42	M	Bone marrow	NA
SCPCP000008	SCPCS000363	B-cell acute lymphoblastic leukemia	Initial diagnosis	5.67	M	Bone marrow	NA
SCPCP000008	SCPCS000364	B-cell acute lymphoblastic leukemia	Initial diagnosis	4.4	M	Bone marrow	Childhood standard risk
SCPCP000008	SCPCS000365	B-cell acute lymphoblastic leukemia	Initial diagnosis	4.17	M	Bone marrow	Childhood standard risk
SCPCP000008	SCPCS000366	B-cell acute lymphoblastic leukemia	Initial diagnosis	18.33	M	Bone marrow	Adolescents and young adults
SCPCP000008	SCPCS000370	B-cell acute lymphoblastic leukemia	Initial diagnosis	6	F	Bone marrow	NA
SCPCP000008	SCPCS000371	B-cell acute lymphoblastic leukemia	Initial diagnosis	9.2	M	Bone marrow	NA
SCPCP000008	SCPCS000372	B-cell acute lymphoblastic leukemia	Initial diagnosis	4.04	F	Bone marrow	NA
SCPCP000008	SCPCS000373	B-cell acute lymphoblastic leukemia	Initial diagnosis	8.28	F	Bone marrow	Childhood standard risk
SCPCP000008	SCPCS000374	B-cell acute lymphoblastic leukemia	Initial diagnosis	17.92	M	Bone marrow	Adolescents and young adults
SCPCP000008	SCPCS000375	B-cell acute lymphoblastic leukemia	Recurrence	16.42	F	Bone marrow	NA
SCPCP000008	SCPCS000376	B-cell acute lymphoblastic leukemia	Initial diagnosis	8.7	M	Bone marrow	Childhood standard risk
SCPCP000008	SCPCS000377	B-cell acute lymphoblastic leukemia	Initial diagnosis	3.3	M	Bone marrow	NA
SCPCP000008	SCPCS000378	B-cell acute lymphoblastic leukemia	Initial diagnosis	9.27	F	Bone marrow	NA
SCPCP000008	SCPCS000380	B-cell acute lymphoblastic leukemia	Initial diagnosis	7.44	F	Bone marrow	Childhood standard risk
SCPCP000008	SCPCS000381	B-cell acute lymphoblastic leukemia	Initial diagnosis	14.05	F	Bone marrow	Childhood high risk
SCPCP000008	SCPCS000382	B-cell acute lymphoblastic leukemia	Initial diagnosis	2.92	F	Bone marrow	Childhood high risk
SCPCP000008	SCPCS000383	B-cell acute lymphoblastic leukemia	Recurrence	2.8	F	Bone marrow	NA
SCPCP000008	SCPCS000384	B-cell acute lymphoblastic leukemia	Initial diagnosis	17.23	M	Bone marrow	NA
SCPCP000008	SCPCS000385	B-cell acute lymphoblastic leukemia	Initial diagnosis	0.81	M	Bone marrow	Childhood high risk
SCPCP000008	SCPCS000386	B-cell acute lymphoblastic leukemia	Initial diagnosis	7.4	F	Bone marrow	Childhood standard risk
SCPCP000008	SCPCS000387	B-cell acute lymphoblastic leukemia	Recurrence	20.03	M	Bone marrow	Childhood high risk
SCPCP000008	SCPCS000388	B-cell acute lymphoblastic leukemia	Initial diagnosis	8.93	M	Bone marrow	Childhood standard risk
SCPCP000008	SCPCS000389	B-cell acute lymphoblastic leukemia	Initial diagnosis	10.21	F	Bone marrow	Childhood high risk
SCPCP000008	SCPCS000390	B-cell acute lymphoblastic leukemia	Initial diagnosis	5.43	M	Bone marrow	Childhood standard risk
SCPCP000008	SCPCS000392	B-cell acute lymphoblastic leukemia	Recurrence	18.65	M	Bone marrow	Adolescents and young adults
SCPCP000007	SCPCS000216	Acute myeloid leukemia	Initial diagnosis	3	M	Bone marrow	NA
SCPCP000007	SCPCS000217	Acute myeloid leukemia	Initial diagnosis	22.2	M	Bone marrow	NA
SCPCP000007	SCPCS000218	Acute myeloid leukemia	Initial diagnosis	9.9	M	Bone marrow	NA
SCPCP000007	SCPCS000219	Acute myeloid leukemia	Recurrence	3.1	F	Bone marrow	NA
SCPCP000007	SCPCS000221	Acute myeloid leukemia	Initial diagnosis	6.5	M	Bone marrow	NA
SCPCP000007	SCPCS000222	Acute myeloid leukemia	Initial diagnosis	14.6	M	Bone marrow	NA
SCPCP000007	SCPCS000223	Acute myeloid leukemia	Initial diagnosis	11.6	F	Bone marrow	NA
SCPCP000007	SCPCS000224	Acute myeloid leukemia	Initial diagnosis	15.1	M	Bone marrow	NA
SCPCP000007	SCPCS000225	Acute myeloid leukemia	Initial diagnosis	11.5	M	Bone marrow	NA
SCPCP000007	SCPCS000226	Acute myeloid leukemia	Initial diagnosis	1.5	M	Bone marrow	NA
SCPCP000007	SCPCS000227	Acute myeloid leukemia	Recurrence	20.6	F	Bone marrow	NA
SCPCP000007	SCPCS000231	Acute myeloid leukemia	Initial diagnosis	4.2	F	Bone marrow	NA
SCPCP000007	SCPCS000232	Acute myeloid leukemia	Initial diagnosis	15.1	F	Bone marrow	NA
SCPCP000007	SCPCS000233	Acute myeloid leukemia	Initial diagnosis	9.9	F	Bone marrow	NA
SCPCP000007	SCPCS000234	Acute myeloid leukemia	Initial diagnosis	12.8	M	Bone marrow	NA
SCPCP000007	SCPCS000235	Acute myeloid leukemia	Initial diagnosis	24.4	F	Bone marrow	NA
SCPCP000007	SCPCS000236	Acute myeloid leukemia	Initial diagnosis	7.8	F	Bone marrow	NA
SCPCP000007	SCPCS000237	Acute myeloid leukemia	Initial diagnosis	6.8	M	Bone marrow	NA
SCPCP000007	SCPCS000238	Acute myeloid leukemia	Initial diagnosis	7.4	M	Bone marrow	NA
SCPCP000007	SCPCS000239	Acute myeloid leukemia	Initial diagnosis	15.2	M	Bone marrow	NA
SCPCP000007	SCPCS000240	Acute myeloid leukemia	Initial diagnosis	14.7	F	Bone marrow	NA
SCPCP000007	SCPCS000241	Acute myeloid leukemia	Initial diagnosis	18.8	F	Bone marrow	NA
SCPCP000007	SCPCS000242	Acute myeloid leukemia	Initial diagnosis	7.4	F	Bone marrow	NA
SCPCP000007	SCPCS000243	Acute myeloid leukemia	Initial diagnosis	12.8	M	Bone marrow	NA
SCPCP000007	SCPCS000244	Acute myeloid leukemia	Initial diagnosis	0.6	M	Bone marrow	NA
SCPCP000007	SCPCS000245	Acute myeloid leukemia	Initial diagnosis	0.7	F	Bone marrow	NA
SCPCP000007	SCPCS000228	Non-cancerous	Healthy control	24	M	Bone marrow	NA
SCPCP000007	SCPCS000229	Non-cancerous	Healthy control	26	M	Bone marrow	NA
GSE132509	GSM3872442	Non-cancerous	Healthy control	NA	NA	Bone marrow	NA
GSE132509	GSM3872443	Non-cancerous	Healthy control	NA	NA	Bone marrow	NA
GSE132509	GSM3872444	Non-cancerous	Healthy control	NA	NA	Bone marrow	NA
GSE154109	GSM4664009	Non-cancerous	Healthy control	NA	NA	Bone marrow	NA
GSE154109	GSM4664010	Non-cancerous	Healthy control	NA	NA	Bone marrow	NA
GSE154109	GSM4664011	Non-cancerous	Healthy control	NA	NA	Bone marrow	NA
GSE154109	GSM4664012	Non-cancerous	Healthy control	NA	NA	Bone marrow	NA

### Sheet: Supplemental Table 2
Supplemental Table 2. scRNA-seq data resource in validation cohort.
Resource	Sample	diagnosis	disease_timing	tissue_location
GSE154109	GSM4664013	Acute myeloid leukemia	diagnosis	Bone marrow
GSE154109	GSM4664015	Acute myeloid leukemia	diagnosis	Bone marrow
GSE154109	GSM4664016	Acute myeloid leukemia	diagnosis	Bone marrow
GSE154109	GSM4664017	Acute myeloid leukemia	diagnosis	Bone marrow
GSE154109	GSM4664018	Acute myeloid leukemia	diagnosis	Bone marrow
GSE154109	GSM4664019	Acute myeloid leukemia	diagnosis	Bone marrow
GSE154109	GSM4664020	Acute myeloid leukemia	diagnosis	Bone marrow
GSE154109	GSM4664021	B-cell acute lymphoblastic leukemia	diagnosis	Bone marrow
GSE154109	GSM4664022	B-cell acute lymphoblastic leukemia	diagnosis	Bone marrow
GSE154109	GSM4664023	B-cell acute lymphoblastic leukemia	diagnosis	Bone marrow
GSE154109	GSM4664024	B-cell acute lymphoblastic leukemia	diagnosis	Bone marrow
GSE154109	GSM4664025	B-cell acute lymphoblastic leukemia	diagnosis	Bone marrow
GSE154109	GSM4664026	B-cell acute lymphoblastic leukemia	diagnosis	Bone marrow
GSE154109	GSM4664027	B-cell acute lymphoblastic leukemia	diagnosis	Bone marrow
